# Multi-modal profiling of the extracellular matrix of human fallopian tubes and serous tubal Intraepithelial carcinomas

**DOI:** 10.1101/2021.09.21.461246

**Authors:** Carine Renner, Clarissa Gomez, Mike R Visetsouk, Isra Taha, Aisha Khan, Stephanie McGregor, Paul Weisman, Alexandra Naba, Kristyn S Masters, Pamela K Kreeger

## Abstract

Recent evidence supports the fimbriae of the fallopian tube as a potential origin site for high-grade serous ovarian cancer (HGSOC). The progression of many solid tumors is accompanied by changes in the microenvironment, including alterations of the extracellular matrix (ECM). The ECM of fallopian tube and HGSOC has not been well characterized. Therefore, we sought to determine the ECM composition of the benign fallopian tube and how it changes with the onset of serous intraepithelial carcinomas (STICs), precursor of HGSOC. The ECM composition of benign human fallopian tube was first defined from a meta-analysis of published proteomic datasets and identified 190 ECM proteins. We then conducted de novo proteomics using ECM enrichment and identified 88 proteins, 7 of which were not identified in prior studies. We further investigated the levels and localization of seven of these ECM proteins (type I, III, and IV collagens, fibronectin, laminin, versican, perlecan) and hyaluronic acid using multi-spectral immunohistochemical staining of fimbriae from patients with benign conditions or STICs. Quantification revealed an increase in stromal fibronectin and a decrease in epithelial versican in STICs. Our results provide an in-depth picture of the ECM in the benign fallopian tube and identified ECM changes that accompany STIC formation.
