## Supplementary Table 1 for "Multi-modal profiling of the extracellular matrix of human fallopian tubes and serous tubal Intraepithelial carcinomas"

### Sheet: S1A. Parameters of studies
Reference	doi	Data source	Sampe types	Sample processing	Proteomic Method and instrument
Wang et al, Bioscience Reports, 2016	https://doi.org/10.1042/BSR20150220	Table S1	Flash frozen normal Fallopian tubes (n=12)	Pre-cleared tissue lysates (7M urea); Trypsin digestion	Label-free LC-MS/MS; Triple TOF 4600
Eckert et al, Nature, 2019	https://doi.org/10.1038/s41586-019-1173-8	Table S2	FFPE, laser-capture microdissection of samples	Pre-cleared tissue lysates (8M urea); Trypsin digestion	Label-free LC-MS/MS; Quadrupole Orbitrap mass spectrometer (QE and QE-HF)
McDermott et al, Cell Reports Medicine, 2020	https://doi.org/10.1016/j.xcrm.2020.100004	Table S2	OCT-embedded normal Fallopian tubes (N=93)	Pre-cleared tissue lysates (8M urea); Trypsin digestion	TMT-labeling; Peptide Fractionation by Basic Reversed-phase Liquid Chromatography; Q-Exactive Plus
Hu et al, Cell Reports, 2020	https://doi.org/10.1016/j.celrep.2020.108276	Table S2	OCT-embedded normal Fallopian tubes (n=23)	Pre-cleared tissue lysates (8M urea); Trypsin digestion	TMT-labeling; Peptide Fractionation by Basic Reversed-phase Liquid Chromatography; Q-Exactive Plus

### Sheet: S1B. Meta-analysis 
Gene Symbols / Matrisome Categories	Wang et al.	Eckert et al.	Hu et al.	McDermott et al.	Total		Eckert et al., STIC
Grand Total	295	238	397	524	1454		Grand Total	287
ECM Glycoproteins	90	78	118	144	430		ECM Glycoproteins	93
ABI3BP	1	1	1	1	4		ABI3BP
ADIPOQ	1			1	2		ADIPOQ
AEBP1	1	1	1	1	4		AEBP1
AGRN	1	1	1	1	4		AGRN
CILP	1	1	1	1	4		CILP
CILP2			1	1	2		CILP2
COCH				1	1		COMP
COMP	1	1	1	1	4		CRELD1
CRELD1	1	1	1	1	4		CRELD2
CRELD2	1		1	1	3		CTGF
CRIM1			1	1	2		CTHRC1
CRISPLD2	1		1	1	3		CYR61
CTGF		1	1	1	3		DMBT1
CTHRC1			1	1	2		DPT
CYR61			1	1	2		ECM1
DMBT1	1			1	2		EFEMP1
DPT	1	1	1	1	4		EFEMP2
ECM1	1	1	1	1	4		ELN
ECM2			1	1	2		EMILIN1
EDIL3			1		1		EMILIN2
EFEMP1	1	1	1	1	4		EMILIN3
EFEMP2	1	1	1	1	4		FBLN1
EGFLAM			1	1	2		FBLN1
ELN				3	3		FBLN2
EMID1			1		1		FBLN5
EMILIN1	1	1	1	1	4		FBN1
EMILIN2	1	1	1	1	4		FBN2
EMILIN3		1	1	1	3		FBN3
FBLN1	1	2	1	2	6		FGA
FBLN2	1	1	1	2	5		FGB
FBLN5	1	1	1	1	4		FGG
FBLN7	1		1	1	3		FGL2
FBN1	1	1	1	1	4		FN1
FBN2	1	1	1	1	4		FNDC1
FBN3			1	1	2		HMCN1
FGA	1	1	1	1	4		IGFALS
FGB	1	1	1	2	5		IGFBP2
FGG	1	1	1	1	4		IGFBP4
FGL1	1		1	1	3		IGFBP5
FGL2	1		1	1	3		IGFBP7
FN1	1	1	1	3	6		LAMA1
FNDC1			1	1	2		LAMA2
FRAS1			1	1	2		LAMA3
GAS6			1	1	2		LAMA4
HMCN1	1	1	1	1	4		LAMA5
HMCN2				1	1		LAMB1
IGFALS	1	1	1	1	4		LAMB2
IGFBP1	1		1		2		LAMB3
IGFBP2	1	1	1	1	4		LAMC1
IGFBP3	1	1	1	1	4		LAMC2
IGFBP4	1		1	1	3		LRG1
IGFBP5	1		1	1	3		LTBP1
IGFBP6			1	1	2		LTBP2
IGFBP7	1	1	1	1	4		LTBP3
IGFBPL1				1	1		LTBP4
LAMA1	1		1	1	3		MATN2
LAMA2	1		1	1	3		MFAP1
LAMA3	1	1	1	2	5		MFAP2
LAMA4	1	1	1	1	4		MFAP4
LAMA5	1	1	1	1	4		MFAP5
LAMB1	1	1	1	1	4		MFGE8
LAMB2	1	1	1	1	4		MGP
LAMB3	1	1	1	1	4		MMRN1
LAMC1	1	1	1	1	4		MMRN2
LAMC2	1	1	1	1	4		MXRA5
LAMC3	1		1	1	3		NID1
LGI4				1	1		NID2
LRG1	1	1	1	1	4		NPNT
LTBP1	1	1	1	2	5		PAPLN
LTBP2	1	1	1	1	4		PCOLCE
LTBP3	1	1	1	2	5		POSTN
LTBP4	1	1	1	2	5		POSTN
MATN2	1	1	1	2	5		POSTN
MFAP1		1	1	1	3		PXDN
MFAP2	1	1	1	1	4		SBSPON
MFAP4	1	1	1	1	4		SPARC
MFAP5	1	1	1	2	5		SPARCL1
MFGE8	1	1	1	1	4		SPON1
MGP	1		1	1	3		SRPX2
MMRN1	1		1	1	3		TGFBI
MMRN2	1	1	1	1	4		THBS1
MXRA5	1	1	1	1	4		THBS2
NID1	1	1	1	1	4		THBS3
NID2	1	1	1	1	4		THSD4
NOV				1	1		TINAGL1
NPNT		1	1	2	4		TNC
NTN1			1	1	2		TNXB
NTN4			1	1	2		VTN
PAPLN	1	1	1	1	4		VWA1
PCOLCE	1	1	1	1	4		VWA2
PCOLCE2				1	1		VWA5A
POSTN	1	3	1	4	9		VWA9
PXDN	1	1	1	1	4		VWF
RSPO1			1		1		Collagens	27
RSPO3				1	1		COL1A1
SBSPON	1	1	1	1	4		COL1A2
SLIT2	1		1	1	3		COL2A1
SLIT3	1		1	1	3		COL3A1
SMOC1			1	1	2		COL4A1
SMOC2	1		1	1	3		COL4A2
SNED1			1	1	2		COL4A5
SPARC	1	1	1	1	4		COL5A1
SPARCL1	1	1	1	1	4		COL5A2
SPON1	1	1	1	1	4		COL5A3
SPON2	1		1	1	3		COL6A1
SPP1	1		1	3	5		COL6A2
SRPX	1	1	1	1	4		COL6A2
SRPX2	1	1	1	1	4		COL6A3
SVEP1	1		1	1	3		COL6A3
TGFBI	1	1	1	1	4		COL6A6
THBS1	1	1	1	1	4		COL8A1
THBS2		1	1	1	3		COL9A2
THBS3	1	1	1	1	4		COL10A1
THBS4			1	1	2		COL11A1
THSD4	1	1	1	2	5		COL12A1
TINAGL1	1	1	1	1	4		COL14A1
TNC	1	1	1	1	4		COL15A1
TNFAIP6			1	1	2		COL16A1
TNN			1	1	2		COL18A1
TNXB	1	2	1	1	5		COL21A1
TSKU			1	1	2		COL26A1
VIT				1	1		Proteoglycans	13
VTN	1	1	1	1	4		ASPN
VWA1	1	1	1	1	4		BGN
VWA2			1	1	2		DCN
VWA5A	1	1	1	1	4		FMOD
VWF	1	1	1	1	4		HAPLN3
WISP1			1		1		HSPG2
WISP2			1	1	2		KERA
Collagens	22	21	23	37	103		LUM
COL10A1				1	1		OGN
COL11A1		1	1	1	3		PODN
COL12A1	1	1	1	1	4		PRELP
COL14A1	1	1	1	1	4		SPOCK2
COL15A1	1	1	1	1	4		VCAN
COL16A1			1	1	2		ECM-affiliated	38
COL17A1	1			1	2		ANXA1
COL18A1	1	1	1	1	4		ANXA11
COL1A1	1	1	1	1	4		ANXA13
COL1A2	1	1	1	1	4		ANXA3
COL21A1	1	1		1	3		ANXA4
COL22A1			1	1	2		ANXA5
COL25A1				1	1		ANXA6
COL26A1				1	1		ANXA6
COL28A1	1			1	2		ANXA7
COL2A1		1	1	1	3		ANXA9
COL3A1	1	1	1	1	4		C1QA
COL4A1	1	1	1	1	4		C1QB
COL4A2	1	1	1	1	4		C1QC
COL4A3	1			1	2		CLEC11A
COL4A5		1		1	2		CLEC3B
COL4A6	1		1	1	3		COLEC12
COL5A1	1	1	1	2	5		FCN3
COL5A2	1	1	1	1	4		GPC1
COL5A3	1			1	2		GPC4
COL6A1	1	1	1	1	4		HPX
COL6A2	1	2	1	2	6		LGALS1
COL6A3	1	2	1	2	6		LGALS3
COL6A5				1	1		LGALS7
COL6A6	1		1	1	3		LGALS8
COL7A1	1		1	1	3		LGALS9
COL8A1		1	1	1	3		LMAN1
COL8A2				1	1		MUC1
COL9A2			1	1	2		MUC16
Proteoglycans	13	12	18	28	71		MUC4
ACAN			1	1	2		OVGP1
ASPN	1	1	1	1	4		PLXDC2
BGN	1	1	1	1	4		PLXNA1
DCN	1	1	1	2	5		PLXNB1
EPYC				1	1		PLXNB2
ESM1				1	1		SDC1
FMOD	1	1	1	1	4		SDC2
HAPLN1	1		1	1	3		SDC4
HAPLN3		1	1	1	3		SEMA7A
HSPG2	1	1	1	2	5		ECM Regulators	84
KERA				1	1		A2M
LUM	1	1	1	1	4		A2ML1
NCAN				1	1		ADAM10
OGN	1	1	1	1	4		ADAM17
OMD	1	1	1	1	4		ADAMTSL1
PODN	1	1	1	1	4		AGT
PODNL1			1	1	2		AMBP
PRELP	1	1	1	1	4		CD109
PRG2	1		1	1	3		CPN2
PRG3				1	1		CST3
PRG4			1	2	3		CSTA
SPOCK1				1	1		CSTB
SPOCK2			1	1	2		CTSA
SRGN				1	1		CTSB
VCAN	1	1	1	1	4		CTSC
ECM-affiliated	44	28	60	75	207		CTSD
ANXA1	1	1	1	1	4		CTSG
ANXA10	1				1		CTSH
ANXA11	1	1	1	1	4		CTSL
ANXA13	1	1	1	1	4		CTSS
ANXA2	1		1	1	3		CTSZ
ANXA3	1	1	1	1	4		EGLN1
ANXA4	1	1	1	2	5		ELANE
ANXA5	1	1	1	1	4		F12
ANXA6	1	1	1	1	4		F13A1
ANXA7	1	1	1	1	4		F2
ANXA8	1		1	1	3		F9
ANXA8L1	1			1	2		HABP2
ANXA9		1	1	1	3		HRG
C1QA	1	1	1	1	4		HTRA1
C1QB	1	1	1	1	4		ITIH1
C1QC	1	1	1	1	4		ITIH2
C1QL4	1				1		ITIH3
C1QTNF3				1	1		ITIH4
C1QTNF5				1	1		ITIH4
C1QTNF6	1				1		KNG1
CD209	1			1	2		LEPRE1
CLC	1		1	1	3		LEPREL2
CLEC11A	1	1	1	1	4		LOX
CLEC14A				1	1		LOXL1
CLEC3B	1	1	1	1	4		LPA
CLEC5A				1	1		MMP2
COLEC11	1		1	1	3		MMP7
COLEC12	1		1	1	3		MMP9
CSPG4	1		1	1	3		NGLY1
FCN1	1			1	2		OGFOD2
FCN2	1		1	1	3		P4HA1
FCN3		1	1	1	3		P4HA1
FREM2				1	1		P4HA2
GPC1	1	1	1	1	4		P4HTM
GPC4			1	1	2		PLG
GPC6	1		1	1	3		PLOD1
GREM1			1	1	2		PLOD2
HPX	1	1	1	1	4		PLOD3
LGALS1	1	1	1	1	4		PZP
LGALS2			1		1		SERPINA1
LGALS3	1	1	1	1	4		SERPINA3
LGALS4			1	1	2		SERPINA4
LGALS7		1		1	2		SERPINA5
LGALS8	1		1	1	3		SERPINA6
LGALS9	1	1	1	1	4		SERPINA7
LGALS9B	1				1		SERPINB1
LGALS9C	1		1	1	3		SERPINB12
LMAN1	1	1	1	1	4		SERPINB3
MBL2				1	1		SERPINB5
MUC1	1	1	1	2	5		SERPINB6
MUC16		1	1	1	3		SERPINB7
MUC20			1		1		SERPINB8
MUC4				1	1		SERPINB9
MUC5B			1	1	2		SERPINC1
OVGP1	1	1	1	1	4		SERPIND1
PLXDC1			1	1	2		SERPINE2
PLXDC2	1	1	1	1	4		SERPINF1
PLXNA1			1	1	2		SERPINF2
PLXNA2			1	1	2		SERPING1
PLXNA3			1	1	2		SERPINH1
PLXNA4				1	1		SLPI
PLXNB1			1	1	2		ST14
PLXNB2	1	1	1	1	4		SULF1
PLXNC1	1		1	1	3		TGM1
PLXND1	1		1	1	3		TGM2
SDC1				1	1		TGM3
SDC2			1	1	2		TIMP1
SDC3				1	1		TIMP3
SDC4		1	1	1	3		Secreted Factors	32
SEMA3A			1	1	2		ANGPTL2
SEMA3B			1	1	2		CRLF3
SEMA3C			1	1	2		CSF1
SEMA3E			1		1		FGF2
SEMA3F			1	1	2		FLG
SEMA3G				1	1		FLG2
SEMA4A			1	1	2		FSTL1
SEMA4B	1		1	1	3		HCFC1
SEMA4C			1	1	2		HRNR
SEMA4D			1	1	2		IGF2
SEMA7A	1			1	2		IL16
ECM Regulators	89	74	116	151	430		IL18
A2M	1	1	1	1	4		IL1RN
A2ML1		1		1	2		MDK
ADAM10	1	1	1	1	4		PPBP
ADAM12	1			1	2		S100A1
ADAM15			1	1	2		S100A10
ADAM17			1	1	2		S100A11
ADAM28			1	1	2		S100A12
ADAM8			1		1		S100A13
ADAM9	1		1	1	3		S100A14
ADAMDEC1				1	1		S100A16
ADAMTS1	1		1	1	3		S100A2
ADAMTS12			1	1	2		S100A4
ADAMTS16				1	1		S100A6
ADAMTS2			1	1	2		S100A7
ADAMTS4				1	1		S100A8
ADAMTS5			1	1	2		S100A9
ADAMTSL1			1	1	2		S100P
ADAMTSL2			1	1	2		SFRP1
ADAMTSL3			1	1	2		SFRP4
ADAMTSL4	1		1	1	3		TGFB1
ADAMTSL5	1				1
AGT	1	1		1	3
AMBP	1	1	1	1	4
BMP1	1		1	1	3
C17orf58				1	1
CD109	1	1	1	1	4
CPAMD8				1	1
CPN2	1	1	1	1	4
CST1			1	1	2
CST2			1		1
CST3	1	1	1	1	4
CST4				1	1
CST5			1	1	2
CST6		1		1	2
CSTA		1	1	1	3
CSTB	1	1	1	1	4
CTSA	1	1	1	1	4
CTSB	1	1	1	1	4
CTSC	1	1	1	1	4
CTSD	1	1	1	1	4
CTSF				1	1
CTSG	1	1	1	1	4
CTSH	1	1	1	1	4
CTSK			1	1	2
CTSL	1	1	1	1	4
CTSS	1	1	1	1	4
CTSV			1	1	2
CTSZ	1	1	1	1	4
EGLN1	1		1	1	3
EGLN3	1				1
ELANE	1	1	1	1	4
F10	1		1	1	3
F12	1	1	1	1	4
F13A1	1	1	1	1	4
F13B	1		1	1	3
F2	1	1	1	1	4
F7			1	1	2
F9	1	1	1	1	4
FAM20A			1	1	2
FAM20B	1		1	1	3
FAM20C			1	1	2
HABP2	1	1	1	1	4
HPSE				1	1
HPSE2				1	1
HRG	1	1	1	1	4
HTRA1	1	1	1	1	4
HTRA3			1	1	2
HTRA4	1				1
ITIH1	1	1	1	1	4
ITIH2	1	1	1	1	4
ITIH3	1	1	1	1	4
ITIH4	1	2	1	2	6
ITIH5	1		1	1	3
KNG1	1	1	1	2	5
LEPRE1		1			1
LEPREL2		1			1
LOX			1	1	2
LOXL1	1	1	1	1	4
LOXL2	1		1	1	3
LOXL3			1	1	2
LOXL4			1	1	2
LPA	1	1	1	1	4
MASP1				1	1
MASP2				1	1
MMP1				1	1
MMP10				1	1
MMP11			1	1	2
MMP12	1			1	2
MMP14	1		1	1	3
MMP15	1			1	2
MMP19			1	1	2
MMP2	1		1	1	3
MMP23B				1	1
MMP7			1	1	2
MMP8	1		1	1	3
MMP9	1	1	1	1	4
NGLY1	1		1	1	3
OGFOD1			1	1	2
OGFOD2		1		2	3
P4HA1	1	1	1	2	5
P4HA2	1	1	1	2	5
P4HTM		1		1	2
PAMR1	1			1	2
PAPPA	1		1	1	3
PAPPA2	1				1
PCSK5				1	1
PI3				1	1
PLAT	1		1	1	3
PLAU			1	1	2
PLG	1	1	1	1	4
PLOD1	1	1	1	1	4
PLOD2	1	1	1	1	4
PLOD3	1	1	1	1	4
PRSS1			1	1	2
PRSS3			1	1	2
PZP	1	1	1	1	4
SERPINA1	1	1	1	1	4
SERPINA10	1		1	1	3
SERPINA11				1	1
SERPINA3	1	1	1	1	4
SERPINA4	1	1	1	1	4
SERPINA5	1	1	1	1	4
SERPINA6	1	1	1	1	4
SERPINA7	1	1	1	1	4
SERPINB1	1	1	1	1	4
SERPINB10				1	1
SERPINB12		1		1	2
SERPINB2	1		1	1	3
SERPINB3			1	1	2
SERPINB4		1	1	1	3
SERPINB5		1	1	1	3
SERPINB6	1	1	1	1	4
SERPINB7				1	1
SERPINB8	1	1	1	1	4
SERPINB9	1	1	1	1	4
SERPINC1	1	1	1	1	4
SERPIND1	1	1	1	1	4
SERPINE1	1			1	2
SERPINE2	1		1	1	3
SERPINF1	1	1	1	1	4
SERPINF2	1	1	1	1	4
SERPING1	1	1	1	1	4
SERPINH1	1	1	1	1	4
SERPINI2				1	1
SLPI			1	1	2
ST14		1	1	1	3
SULF1		1	1	1	3
SULF2			1	1	2
TGM1		1	1	1	3
TGM2	1	1	1	1	4
TGM3		1		1	2
TGM7	1				1
TIMP1	1	1	1	1	4
TIMP2	1		1	1	3
TIMP3	1	1	1	1	4
Secreted Factors	37	25	62	89	213
ANGPT2	1		1	1	3
ANGPTL1			1	1	2
ANGPTL2	1		1	1	3
ANGPTL4			1	1	2
ANGPTL6	1	1	1		3
BMP7			1	1	2
CBLN1				1	1
CCL14			1	1	2
CCL20				1	1
CCL21				1	1
CCL5				1	1
CHRD			1		1
CHRDL1				1	1
CRLF3			1	1	2
CRNN			1	1	2
CSF1			1	1	2
CSH1	1				1
CSH2	1				1
CTF1				1	1
CXCL10				1	1
CXCL12				1	1
CXCL13				1	1
CXCL14			1	1	2
EBI3	1				1
EGFL7				1	1
FGF1			1		1
FGF17				1	1
FGF2		1		1	2
FGF20				1	1
FGF4				1	1
FGFBP1				1	1
FLG		1	1	1	3
FLG2		1	1	1	3
FRZB				1	1
FST				1	1
FSTL1	1	1	1	1	4
FSTL3	1				1
GDF15	1			1	2
HCFC1	1	1	1	1	4
HCFC2				1	1
HGF	1			1	2
HGFAC	1		1	1	3
HRNR				1	1
IGF1			1	1	2
IGF2	1			1	2
IL16	1	1	1	1	4
IL18	1		1	1	3
IL1RN				1	1
INHA	1				1
INHBA	1		1	1	3
INHBB				1	1
INHBC			1	1	2
INHBE			1	1	2
ISM2	1				1
LEFTY1			1	1	2
LEP	1				1
MDK	1	1	1	1	4
MEGF6			1	1	2
MEGF8			1	1	2
MST1	1		1	1	3
MST1L			1		1
PDGFC			1	1	2
PDGFD			1		1
PF4	1		1	1	3
PF4V1				1	1
PIK3IP1				1	1
PPBP	1	1	1	1	4
PTN			1	1	2
S100A1	1	1	1	1	4
S100A10	1	1	1	1	4
S100A11	1	1	1	1	4
S100A12		1	1	1	3
S100A13	1	1	1	1	4
S100A14		1		1	2
S100A16	1	1	1	1	4
S100A2		1	1	1	3
S100A3	1			1	2
S100A4	1	1	1	1	4
S100A6	1	1	1	1	4
S100A7		1	1	1	3
S100A7A			1		1
S100A8	1	1	1	1	4
S100A9	1	1	1	1	4
S100B			1	1	2
S100P	1	1		1	3
SCUBE3			1		1
SFRP1	1	1	1	1	4
SFRP2			1	1	2
SFRP4		1	1	1	3
SFRP5				1	1
TGFB1	1		1	1	3
TGFB2			1	1	2
TGFB3			1	1	2
TNFSF10				1	1
TNFSF13				1	1
VEGFA			1	1	2
WNT10A				1	1
WNT11			1	1	2
WNT2B				1	1
WNT4			1	1	2
WNT5A	1		1	1	3
WNT7A			1	1	2
ZFP91			1	1	2
