## Supplementary Table 3 for "Multi-modal profiling of the extracellular matrix of human fallopian tubes and serous tubal Intraepithelial carcinomas"

### Sheet: S3
Supplemental Table 3. Human fallopian tube samples used for multispectral immunohistochemistry. Archived pathological blocks of human fallopian tubes with benign pathology (no indications of HGSOC or STICs, n = 10) and from patients diagnosed with STICs, but not Stage I-IV HGSOC (n = 12). Age, race, surgical indication, hormone treatments, menopausal status, days since last menstrual period (LMP)…
Sample	Cancer Present in Fallopian Tube	Age	Race/ Ethnicity	Indication for surgery	Hormones	Menopause Status	LMP	BRCA
STIC	No	73	Caucasian	Endometrial cancer	None	Post	NA	Unknown
STIC	No	47	Unknown	Pelvic mass	None	S/P hyst 3 yrs prior	NA	BRCA1
				(benign)
STIC	Yes - very early invasive serous carcinoma is immediately adjacent	49	Caucasian	Prophylactic	None	Post	NA	BRCA2
STIC	No (but concurrent metastatic endocervical adenocarcinoma)	53	Caucasian	Cervical cancer	None	Post	NA	Negative
STIC	No (but concurrent uterine endometrioid adenocarcinoma)	67	Caucasian	Endometrial cancer	None	Post	NA	Unknown
STIC	No (but concurrent uterine endometrioid adenocarcinoma)	64	Caucasian	Endometrial cancer	None	Post	NA	Unknown
STIC	No (but concurrent uterine endometrioid adenocarcinoma)	70	Caucasian	Endometrial cancer	None	Post	NA	Unknown
STIC	No	72	Caucasian	Prophylactic	None	Post	NA	BRCA2
STIC	No (but concurrent uterine endometrioid adenocarcinoma)	67	Caucasian	Endometrial cancer	None	Post	NA	Unknown
STIC	Yes, but concurrent uterine serous carcinoma – confined to uterus; STIC WT-1+	64	Caucasian	Endometrial cancer	None	Post	NA	Unknown
STIC	No	55	Caucasian	Prophylactic	None	Post	NA	BRCA1
STIC	No	84	Caucasian	Prolapse	None	Post	NA	Unknown
Benign	No	77	Caucasian	Prolapse	None	Post	NA	Unknown
Benign	No	42	Caucasian	Prolapse	None	Pre	6	Unknown
Benign	No	69	Caucasian	Prolapse	None	Post	NA	Unknown
Benign	No	35	Caucasian	AUB	None	Pre	30	Unknown
Benign	No	53	Caucasian	Prolapse	None	Post	NA	Unknown
Benign	No	42	Caucasian	Prolapse	Mirena IUD	Pre	NA	Unknown
Benign	No	55	Black/ African-American	Fibroids	None	Pre	1	Unknown
Benign	No	54	Caucasian	Prolapse	None	Post	NA	Unknown
Benign	No	43	Caucasian	Fibroids	None	Pre	NA	Unknown
Benign	No	37	Hispanic/ Latinx	Pain, AUB	None	Pre	23	Unknown
