## Supplementary Table 4 for "Multi-modal profiling of the extracellular matrix of human fallopian tubes and serous tubal Intraepithelial carcinomas"

### Sheet: S4
Supplemental Table 4. List of antibodies used in multispectral IHC. Two different staining sets were used. Opal secondaries were from PerkinElmer kit (PerkinElmer, NEL811001KT).
Target Set 1	Source	Primary Dilution	Opal Secondary	Secondary Dilution
Collagen I	Abcam, ab34710	1:1000	690	1:200
Collagen III	Abcam, ab7778	1:1000	620	1:200
Collagen IV	Abcam, ab6311	1:50	650	1:200
Laminin	Abcam, ab11575	1:400	570	1:200
P53	Abcam, ab1101	1:1000	520	1:200
Target Set 2	Source	Primary Dilution	Opal Secondary	Secondary Dilution
Fibronectin	Abcam, ab2413	1:500	690	1:200
Hyaluronan	Sigma Aldrich, 385911	1:50	650	1:200
Perlecan	Millipore, MABT12	1:100	570	1:200
Versican	Abcam, ab19345	1:500	620	1:200
P53	Abcam, ab1101	1:1000	520	1:200
